# A Viral Mutation Profiling and Discovery Strategy for Sensitive Multiplex Detection of Viruses and Variants in Saliva by Proteomics

**DOI:** 10.64898/2026.05.30.729008

**Authors:** Yanjia Zhang, Michael R. Shortreed, Aaron T. Timperman

## Abstract

**Background:** Detecting multiple viruses in biofluids such as saliva remains challenging because of rapid mutation and low abundance presenting in the complex matrix. Proteomics analysis provides a complementary method by directly measuring viral peptides and resolving protein-level sequence variation in rapidly evolving viruses such as influenza and SARS-CoV-2. However, the ongoing viral evolution challenges search sensitivity by introducing numerous mutations. Here, we develop a saliva viral proteomics strategy that integrates mutation profiling of clinically relevant viral sequences with single amino acid substitution mutation discovery to enable sensitive detection of both known and emerging variants.

**Results:** *In silico* analysis of SARS-CoV-2 and influenza viral sequences reveals bimodal prevalence distributions of mutated peptides. For mutation profiling of clinically relevant viral sequences, we prioritize high-prevalence peptides, which presumably have higher clinical significance, within a 3-month timespan. Applying a 10% prevalence threshold reduces database size by more than 82.1% for SARS-CoV-2 and 94.5% for influenza. Optimized mutated peptide databases cause <0.8% sensitivity loss compared with searches using viral reference sequences alone, while still covering 97.8% of SARS-CoV-2 and 98.4% of influenza viral populations in the subsequent month. G-PTM-D-based mutation discovery further mitigates the loss of database coverage and enables detection of new variants. In peptide-spiked saliva samples, G-PTM-D detected single-amino-acid variant peptides with femtogram-level sensitivity, outperforming conventional PTM searches and *de novo* sequencing.

**Conclusions:** This study provides a scalable framework for mutation profiling and discovery proteomics analysis that enables sensitive detection of both known and emerging viral variants in complex clinical samples.
