## Additional File 2 for "A Viral Mutation Profiling and Discovery Strategy for Sensitive Multiplex Detection of Viruses and Variants in Saliva by Proteomics"

### Sheet: Table S1
Peptide load (fg)	Replicate	G-PTM-D generated mutation database (PSM)	Modified database containing mutated peptides (PSM)
2500	1	5311	5311
2500	2	5332	5332
500	1	4797	4797
500	2	4840	4840
250	1	5644	5643
250	2	5132	5132
50	1	6302	6302
50	2	5898	5898

### Sheet: Table S2
Viral Mutation Discovery	Novor		Casanovo
Peptide load (fg)	Rep. 1	Rep. 2	Rep. 1	Rep. 2
2500	1 PSM	1 PSM	1 PSM	1 PSM
500	1 PSM	1 PSM	1 PSM	1 PSM
250	1 PSM	1 PSM	1 PSM	1 PSM
50	1 PSM	1 PSM	1 PSM	1 PSM

### Sheet: Table S3
ID	Mutation Type
W->G	1 nucleotide substitution
W->A	2+ nucleotide substitution
Y->G	2+ nucleotide substitution
R->G	1 nucleotide substitution
W->S	1 nucleotide substitution
Y->A	2+ nucleotide substitution
F->G	2+ nucleotide substitution
W->P	2+ nucleotide substitution
W->V	2+ nucleotide substitution
R->A	2+ nucleotide substitution
W->T	2+ nucleotide substitution
W->C	1 nucleotide substitution
H->G	2+ nucleotide substitution
F->A	2+ nucleotide substitution
Y->S	1 nucleotide substitution
M->G	2+ nucleotide substitution
W->I	2+ nucleotide substitution
W->L	1 nucleotide substitution
W->N	2+ nucleotide substitution
E->G	1 nucleotide substitution
K->G	2+ nucleotide substitution
W->D	2+ nucleotide substitution
Q->G	2+ nucleotide substitution
R->S	1 nucleotide substitution
H->A	2+ nucleotide substitution
Y->P	2+ nucleotide substitution
Y->V	2+ nucleotide substitution
Y->T	2+ nucleotide substitution
Y->C	1 nucleotide substitution
F->S	1 nucleotide substitution
M->A	2+ nucleotide substitution
R->P	1 nucleotide substitution
W->Q	2+ nucleotide substitution
D->G	1 nucleotide substitution
E->A	1 nucleotide substitution
W->K	1 nucleotide substitution
K->A	2+ nucleotide substitution
W->E	2+ nucleotide substitution
R->V	2+ nucleotide substitution
N->G	2+ nucleotide substitution
Q->A	2+ nucleotide substitution
I->G	2+ nucleotide substitution
L->G	2+ nucleotide substitution
R->T	1 nucleotide substitution
W->M	2+ nucleotide substitution
R->C	1 nucleotide substitution
H->S	2+ nucleotide substitution
F->P	2+ nucleotide substitution
Y->I	2+ nucleotide substitution
Y->L	2+ nucleotide substitution
W->H	2+ nucleotide substitution
Y->N	1 nucleotide substitution
Y->D	1 nucleotide substitution
F->V	1 nucleotide substitution
F->T	2+ nucleotide substitution
C->G	1 nucleotide substitution
F->C	1 nucleotide substitution
T->G	2+ nucleotide substitution
M->S	2+ nucleotide substitution
D->A	1 nucleotide substitution
R->I	1 nucleotide substitution
R->L	1 nucleotide substitution
N->A	2+ nucleotide substitution
R->N	2+ nucleotide substitution
I->A	2+ nucleotide substitution
L->A	2+ nucleotide substitution
V->G	1 nucleotide substitution
E->S	2+ nucleotide substitution
R->D	2+ nucleotide substitution
K->S	2+ nucleotide substitution
Q->S	2+ nucleotide substitution
P->G	2+ nucleotide substitution
H->P	1 nucleotide substitution
W->F	2+ nucleotide substitution
H->V	2+ nucleotide substitution
H->T	2+ nucleotide substitution
Y->Q	2+ nucleotide substitution
Y->K	2+ nucleotide substitution
H->C	2+ nucleotide substitution
Y->E	2+ nucleotide substitution
M->P	2+ nucleotide substitution
F->I	1 nucleotide substitution
F->L	1 nucleotide substitution
F->N	2+ nucleotide substitution
F->D	2+ nucleotide substitution
Y->M	2+ nucleotide substitution
E->P	2+ nucleotide substitution
C->A	2+ nucleotide substitution
M->V	1 nucleotide substitution
K->P	2+ nucleotide substitution
Q->P	1 nucleotide substitution
S->G	1 nucleotide substitution
T->A	1 nucleotide substitution
M->T	1 nucleotide substitution
W->R	1 nucleotide substitution
E->V	1 nucleotide substitution
K->V	2+ nucleotide substitution
Q->V	2+ nucleotide substitution
R->Q	1 nucleotide substitution
M->C	2+ nucleotide substitution
V->A	1 nucleotide substitution
R->K	1 nucleotide substitution
D->S	2+ nucleotide substitution
E->T	2+ nucleotide substitution
R->E	2+ nucleotide substitution
K->T	1 nucleotide substitution
N->S	1 nucleotide substitution
Q->T	2+ nucleotide substitution
I->S	1 nucleotide substitution
L->S	1 nucleotide substitution
E->C	2+ nucleotide substitution
P->A	1 nucleotide substitution
Y->H	1 nucleotide substitution
K->C	2+ nucleotide substitution
R->M	1 nucleotide substitution
Q->C	2+ nucleotide substitution
H->I	2+ nucleotide substitution
H->L	1 nucleotide substitution
H->N	1 nucleotide substitution
W->Y	2+ nucleotide substitution
H->D	1 nucleotide substitution
R->H	1 nucleotide substitution
F->Q	2+ nucleotide substitution
F->K	2+ nucleotide substitution
F->E	2+ nucleotide substitution
D->P	2+ nucleotide substitution
M->I	1 nucleotide substitution
M->L	1 nucleotide substitution
M->N	2+ nucleotide substitution
N->P	2+ nucleotide substitution
I->P	2+ nucleotide substitution
L->P	1 nucleotide substitution
F->M	2+ nucleotide substitution
M->D	2+ nucleotide substitution
S->A	1 nucleotide substitution
Y->F	1 nucleotide substitution
C->S	1 nucleotide substitution
D->V	1 nucleotide substitution
E->I	2+ nucleotide substitution
E->L	2+ nucleotide substitution
K->I	1 nucleotide substitution
K->L	2+ nucleotide substitution
E->N	2+ nucleotide substitution
N->V	2+ nucleotide substitution
Q->I	2+ nucleotide substitution
Q->L	1 nucleotide substitution
K->N	1 nucleotide substitution
A->G	1 nucleotide substitution
E->D	1 nucleotide substitution
I->V	1 nucleotide substitution
L->V	1 nucleotide substitution
Q->N	2+ nucleotide substitution
T->S	1 nucleotide substitution
D->T	2+ nucleotide substitution
K->D	2+ nucleotide substitution
Q->D	2+ nucleotide substitution
N->T	1 nucleotide substitution
I->T	1 nucleotide substitution
L->T	2+ nucleotide substitution
V->S	2+ nucleotide substitution
D->C	2+ nucleotide substitution
N->C	2+ nucleotide substitution
I->C	2+ nucleotide substitution
L->C	2+ nucleotide substitution
P->S	1 nucleotide substitution
F->H	2+ nucleotide substitution
R->F	2+ nucleotide substitution
H->Q	1 nucleotide substitution
H->K	2+ nucleotide substitution
H->E	2+ nucleotide substitution
Y->R	2+ nucleotide substitution
H->M	2+ nucleotide substitution
C->P	2+ nucleotide substitution
T->P	1 nucleotide substitution
C->V	2+ nucleotide substitution
M->Q	2+ nucleotide substitution
M->K	1 nucleotide substitution
V->P	2+ nucleotide substitution
M->E	2+ nucleotide substitution
T->V	2+ nucleotide substitution
C->T	2+ nucleotide substitution
D->I	2+ nucleotide substitution
D->L	2+ nucleotide substitution
D->N	1 nucleotide substitution
E->Q	1 nucleotide substitution
N->I	1 nucleotide substitution
N->L	1 nucleotide substitution
E->K	1 nucleotide substitution
K->Q	1 nucleotide substitution
Q->K	1 nucleotide substitution
K->E	1 nucleotide substitution
I->N	1 nucleotide substitution
L->N	2+ nucleotide substitution
N->D	1 nucleotide substitution
Q->E	1 nucleotide substitution
I->D	2+ nucleotide substitution
L->D	2+ nucleotide substitution
T->C	2+ nucleotide substitution
V->T	2+ nucleotide substitution
E->M	2+ nucleotide substitution
P->V	2+ nucleotide substitution
K->M	1 nucleotide substitution
Q->M	2+ nucleotide substitution
V->C	2+ nucleotide substitution
P->T	1 nucleotide substitution
P->C	2+ nucleotide substitution
M->H	2+ nucleotide substitution
R->Y	2+ nucleotide substitution
E->H	2+ nucleotide substitution
K->H	2+ nucleotide substitution
Q->H	1 nucleotide substitution
F->R	2+ nucleotide substitution
H->F	2+ nucleotide substitution
S->P	1 nucleotide substitution
C->I	2+ nucleotide substitution
C->L	1 nucleotide substitution
C->N	2+ nucleotide substitution
C->D	2+ nucleotide substitution
S->V	2+ nucleotide substitution
T->I	1 nucleotide substitution
T->L	1 nucleotide substitution
T->N	1 nucleotide substitution
D->Q	2+ nucleotide substitution
D->K	2+ nucleotide substitution
T->D	2+ nucleotide substitution
D->E	1 nucleotide substitution
G->A	1 nucleotide substitution
N->Q	2+ nucleotide substitution
S->T	1 nucleotide substitution
V->I	1 nucleotide substitution
V->L	1 nucleotide substitution
N->K	1 nucleotide substitution
I->Q	2+ nucleotide substitution
L->Q	1 nucleotide substitution
V->N	2+ nucleotide substitution
N->E	2+ nucleotide substitution
I->K	1 nucleotide substitution
L->K	2+ nucleotide substitution
I->E	2+ nucleotide substitution
L->E	2+ nucleotide substitution
V->D	1 nucleotide substitution
S->C	1 nucleotide substitution
A->S	1 nucleotide substitution
F->Y	1 nucleotide substitution
D->M	2+ nucleotide substitution
M->F	2+ nucleotide substitution
P->I	2+ nucleotide substitution
P->L	1 nucleotide substitution
P->N	2+ nucleotide substitution
N->M	2+ nucleotide substitution
I->M	1 nucleotide substitution
L->M	1 nucleotide substitution
P->D	2+ nucleotide substitution
E->F	2+ nucleotide substitution
K->F	2+ nucleotide substitution
Q->F	2+ nucleotide substitution
H->R	1 nucleotide substitution
D->H	1 nucleotide substitution
N->H	1 nucleotide substitution
Y->W	2+ nucleotide substitution
I->H	2+ nucleotide substitution
L->H	1 nucleotide substitution
C->Q	2+ nucleotide substitution
M->R	2+ nucleotide substitution
C->K	2+ nucleotide substitution
H->Y	1 nucleotide substitution
A->P	1 nucleotide substitution
C->E	2+ nucleotide substitution
S->I	1 nucleotide substitution
S->L	1 nucleotide substitution
S->N	1 nucleotide substitution
T->Q	2+ nucleotide substitution
T->K	1 nucleotide substitution
E->R	2+ nucleotide substitution
S->D	2+ nucleotide substitution
T->E	2+ nucleotide substitution
K->R	1 nucleotide substitution
A->V	1 nucleotide substitution
C->M	2+ nucleotide substitution
Q->R	1 nucleotide substitution
V->Q	2+ nucleotide substitution
V->K	2+ nucleotide substitution
V->E	1 nucleotide substitution
R->W	1 nucleotide substitution
T->M	1 nucleotide substitution
A->T	1 nucleotide substitution
G->S	1 nucleotide substitution
P->Q	1 nucleotide substitution
P->K	2+ nucleotide substitution
A->C	2+ nucleotide substitution
V->M	1 nucleotide substitution
P->E	2+ nucleotide substitution
M->Y	2+ nucleotide substitution
D->F	2+ nucleotide substitution
N->F	2+ nucleotide substitution
I->F	1 nucleotide substitution
L->F	1 nucleotide substitution
P->M	2+ nucleotide substitution
E->Y	2+ nucleotide substitution
C->H	2+ nucleotide substitution
K->Y	2+ nucleotide substitution
Q->Y	2+ nucleotide substitution
T->H	2+ nucleotide substitution
V->H	2+ nucleotide substitution
F->W	2+ nucleotide substitution
P->H	1 nucleotide substitution
G->P	2+ nucleotide substitution
S->Q	2+ nucleotide substitution
S->K	1 nucleotide substitution
D->R	2+ nucleotide substitution
S->E	2+ nucleotide substitution
A->I	2+ nucleotide substitution
A->L	2+ nucleotide substitution
G->V	1 nucleotide substitution
N->R	2+ nucleotide substitution
A->N	2+ nucleotide substitution
I->R	1 nucleotide substitution
L->R	1 nucleotide substitution
A->D	1 nucleotide substitution
S->M	2+ nucleotide substitution
G->T	2+ nucleotide substitution
C->F	1 nucleotide substitution
G->C	1 nucleotide substitution
T->F	2+ nucleotide substitution
V->F	1 nucleotide substitution
D->Y	1 nucleotide substitution
H->W	2+ nucleotide substitution
N->Y	1 nucleotide substitution
I->Y	2+ nucleotide substitution
L->Y	2+ nucleotide substitution
P->F	2+ nucleotide substitution
S->H	2+ nucleotide substitution
C->R	1 nucleotide substitution
M->W	2+ nucleotide substitution
T->R	1 nucleotide substitution
G->I	2+ nucleotide substitution
G->L	1 nucleotide substitution
A->Q	2+ nucleotide substitution
G->N	2+ nucleotide substitution
V->R	2+ nucleotide substitution
E->W	2+ nucleotide substitution
A->K	2+ nucleotide substitution
K->W	2+ nucleotide substitution
A->E	1 nucleotide substitution
G->D	1 nucleotide substitution
Q->W	2+ nucleotide substitution
P->R	1 nucleotide substitution
A->M	2+ nucleotide substitution
S->F	1 nucleotide substitution
C->Y	1 nucleotide substitution
T->Y	2+ nucleotide substitution
V->Y	2+ nucleotide substitution
P->Y	2+ nucleotide substitution
A->H	2+ nucleotide substitution
S->R	1 nucleotide substitution
G->Q	2+ nucleotide substitution
D->W	2+ nucleotide substitution
G->K	1 nucleotide substitution
G->E	1 nucleotide substitution
N->W	2+ nucleotide substitution
I->W	2+ nucleotide substitution
L->W	1 nucleotide substitution
G->M	2+ nucleotide substitution
A->F	2+ nucleotide substitution
S->Y	1 nucleotide substitution
G->H	2+ nucleotide substitution
C->W	1 nucleotide substitution
T->W	2+ nucleotide substitution
A->R	2+ nucleotide substitution
V->W	2+ nucleotide substitution
P->W	2+ nucleotide substitution
G->F	2+ nucleotide substitution
A->Y	2+ nucleotide substitution
S->W	1 nucleotide substitution
G->R	1 nucleotide substitution
G->Y	2+ nucleotide substitution
A->W	2+ nucleotide substitution
G->W	1 nucleotide substitution
